# Natural and human-mediated drivers of microevolution in Neotropical palms: a historical genomics approach

**DOI:** 10.1101/2022.04.08.486529

**Authors:** Louise Brousseau, Sylvain Santoni, Audrey Weber, Guillaume Odonne

## Abstract

- Microevolution in Amazonia has been far less documented than in temperate regions and still constitutes a major knowledge gap. Moreover, the actual influence of pre-Columbian societies through the Holocene remains unclear, although it could provide interesting insights on the relationship between natural and human-mediated evolutionary processes in driving microevolution.
- Because they are widespread and traditionally managed since pre-Columbian times, Neotropical palms are choice models to investigate the drivers of microevolution in Amazonia. In this study, we carried out a preliminary exploration of the genomic diversity in two pairs of congeneric palm species in French Guiana (*Astrocaryum* spp. and *Oenocarpus* spp.).
- We built upon an original sampling design, taking into account both regional climate variations and local-scale pre-Columbian occupation, and designed a new target capture kit of 20,000 molecular probes scattered across exonic regions of more than 5,000 nuclear genes in Arecoïdeae (“ARECO5000+”). Hundreds of palm libraries were sequenced through Illumina sequencing, providing a unique – high-coverage – genomic dataset in these non-model species.
- We explored patterns of genomic diversity and differentiation within and across populations, bringing state-of-the-art knowledge about the roles of climate adaptation and pre-Columbian domestication. By documenting original cases of “incipient” domestication, these pioneer results open new avenues toward a better understanding of microevolution in Amazonia and of the impact of pre-Columbian societies on present-day biodiversity patterns.
