## Supplementary material 5 for "Natural and human-mediated drivers of microevolution in Neotropical palms: a historical genomics approach"

### Sheet: Retained sample list
Sample ID	library_name (EMBL)	Species	Site ID	Local condition
F10_AP03	F10_AP03	Astrocaryum paramaca	NOU_N	"-"
F10_AP05	F10_AP05	Astrocaryum paramaca	NOU_N	"-"
F10_AP07	F10_AP07	Astrocaryum paramaca	NOU_N	"-"
F10_AP09	F10_AP09	Astrocaryum paramaca	NOU_N	"-"
F10_AP11	F10_AP11	Astrocaryum paramaca	NOU_N	"-"
F10_AP13	F10_AP13	Astrocaryum paramaca	NOU_N	"-"
F10_AP14	F10_AP14	Astrocaryum paramaca	NOU_N	"-"
F10_AP16	F10_AP16	Astrocaryum paramaca	NOU_N	"-"
F10_AP01	F10_AP1	Astrocaryum paramaca	NOU_N	"-"
F10_AP20	F10_AP20	Astrocaryum paramaca	NOU_N	"-"
F10_AS01	F10_AS01	Astrocaryum sciophilum	NOU_N	"-"
F10_AS06	F10_AS06	Astrocaryum sciophilum	NOU_N	"-"
F10_AS07	F10_AS07	Astrocaryum sciophilum	NOU_N	"-"
F11_AP04	F11_AP04	Astrocaryum paramaca	NOU_N	"+"
F11_AP12	F11_AP12	Astrocaryum paramaca	NOU_N	"+"
F11_AP14	F11_AP14	Astrocaryum paramaca	NOU_N	"+"
F11_AP16	F11_AP16	Astrocaryum paramaca	NOU_N	"+"
F12_AP13	F12_AP13	Astrocaryum paramaca	NOU_N	"-"
F12_AP15	F12_AP15	Astrocaryum paramaca	NOU_N	"-"
F12_AP19	F12_AP19	Astrocaryum paramaca	NOU_N	"-"
F12_AP05	F12_AP5	Astrocaryum paramaca	NOU_N	"-"
F12_AP09	F12_AP9	Astrocaryum paramaca	NOU_N	"-"
F12_AS10	F12_AS10	Astrocaryum sciophilum	NOU_N	"-"
F12_AS13	F12_AS13	Astrocaryum sciophilum	NOU_N	"-"
F12_AS15	F12_AS15	Astrocaryum sciophilum	NOU_N	"-"
F12_AS16	F12_AS16	Astrocaryum sciophilum	NOU_N	"-"
F12_AS01	F12_AS1	Astrocaryum sciophilum	NOU_N	"-"
F12_AS02	F12_AS2	Astrocaryum sciophilum	NOU_N	"-"
F12_AS05	F12_AS5	Astrocaryum sciophilum	NOU_N	"-"
F2_AP02	F2_AP02	Astrocaryum paramaca	NOU_S	"+"
F2_AP06	F2_AP06	Astrocaryum paramaca	NOU_S	"+"
F2_AP14	F2_AP14	Astrocaryum paramaca	NOU_S	"+"
F2_AP17	F2_AP17	Astrocaryum paramaca	NOU_S	"+"
F4_AP01	F4_AP01	Astrocaryum paramaca	NOU_S	"-"
F4_AP03	F4_AP03	Astrocaryum paramaca	NOU_S	"-"
F4_AP07	F4_AP07	Astrocaryum paramaca	NOU_S	"-"
F4_AP10	F4_AP10	Astrocaryum paramaca	NOU_S	"-"
F4_AP12	F4_AP12	Astrocaryum paramaca	NOU_S	"-"
F4_AP13	F4_AP13	Astrocaryum paramaca	NOU_S	"-"
F4_AP14	F4_AP14	Astrocaryum paramaca	NOU_S	"-"
F4_AP17	F4_AP17	Astrocaryum paramaca	NOU_S	"-"
F4_AP18	F4_AP18	Astrocaryum paramaca	NOU_S	"-"
F4_AP19	F4_AP19	Astrocaryum paramaca	NOU_S	"-"
F4_AP20	F4_AP20	Astrocaryum paramaca	NOU_S	"-"
F5_AP03	F5_AP03	Astrocaryum paramaca	NOU_S	"+"
F5_AP15	F5_AP15	Astrocaryum paramaca	NOU_S	"+"
F5_AP17	F5_AP17	Astrocaryum paramaca	NOU_S	"+"
F8_AP01	F8_AP01	Astrocaryum paramaca	NOU_S	"+"
F8_AP06	F8_AP06	Astrocaryum paramaca	NOU_S	"+"
F8_AP12	F8_AP12	Astrocaryum paramaca	NOU_S	"+"
F8_AP16	F8_AP16	Astrocaryum paramaca	NOU_S	"+"
F8_AP19	F8_AP19	Astrocaryum paramaca	NOU_S	"+"
F9_AP10	F9_AP10	Astrocaryum paramaca	NOU_N	"+"
F9_AP11	F9_AP11	Astrocaryum paramaca	NOU_N	"+"
F9_AP12	F9_AP12	Astrocaryum paramaca	NOU_N	"+"
F9_AP15	F9_AP15	Astrocaryum paramaca	NOU_N	"+"
F9_AP02	F9_AP2	Astrocaryum paramaca	NOU_N	"+"
F9_AP05	F9_AP5	Astrocaryum paramaca	NOU_N	"+"
F9_AP06	F9_AP6	Astrocaryum paramaca	NOU_N	"+"
F9_AP07	F9_AP7	Astrocaryum paramaca	NOU_N	"+"
F9_AP08	F9_AP8	Astrocaryum paramaca	NOU_N	"+"
F9_AP09	F9_AP9	Astrocaryum paramaca	NOU_N	"+"
F9_AS07	F9_AS07	Astrocaryum sciophilum	NOU_N	"+"
F9_AS08	F9_AS08	Astrocaryum sciophilum	NOU_N	"+"
F9_AS09	F9_AS09	Astrocaryum sciophilum	NOU_N	"+"
F9_AS10	F9_AS10	Astrocaryum sciophilum	NOU_N	"+"
F9_AS11	F9_AS11	Astrocaryum sciophilum	NOU_N	"+"
F9_AS12	F9_AS12	Astrocaryum sciophilum	NOU_N	"+"
F9_AS13	F9_AS13	Astrocaryum sciophilum	NOU_N	"+"
F9_AS02	F9_AS2	Astrocaryum sciophilum	NOU_N	"+"
F9_AS03	F9_AS3	Astrocaryum sciophilum	NOU_N	"+"
F9_AS04	F9_AS4	Astrocaryum sciophilum	NOU_N	"+"
F9_AS06	F9_AS6	Astrocaryum sciophilum	NOU_N	"+"
LAU_AP01	LAU_AP01	Astrocaryum paramaca	LAU	"-"
LAU_AP03	LAU_AP03	Astrocaryum paramaca	LAU	"-"
LAU_AP05	LAU_AP05	Astrocaryum paramaca	LAU	"-"
LAU_AP08	LAU_AP08	Astrocaryum paramaca	LAU	"-"
LAU_AP09	LAU_AP09	Astrocaryum paramaca	LAU	"-"
LAU_AP13	LAU_AP13	Astrocaryum paramaca	LAU	"-"
LAU_AP14	LAU_AP14	Astrocaryum paramaca	LAU	"-"
LAU_AP17	LAU_AP17	Astrocaryum paramaca	LAU	"-"
LAU_AP18	LAU_AP18	Astrocaryum paramaca	LAU	"-"
LAU_AP20	LAU_AP20	Astrocaryum paramaca	LAU	"-"
LAU_AS01	LAU_AS01	Astrocaryum sciophilum	LAU	"-"
LAU_AS02	LAU_AS02	Astrocaryum sciophilum	LAU	"-"
LAU_AS04	LAU_AS04	Astrocaryum sciophilum	LAU	"-"
LAU_AS08	LAU_AS08	Astrocaryum sciophilum	LAU	"-"
LAU_AS12	LAU_AS12	Astrocaryum sciophilum	LAU	"-"
LAU_AS13	LAU_AS13	Astrocaryum sciophilum	LAU	"-"
LAU_AS14	LAU_AS14	Astrocaryum sciophilum	LAU	"-"
LAU_AS17	LAU_AS17	Astrocaryum sciophilum	LAU	"-"
LAU_AS20	LAU_AS20	Astrocaryum sciophilum	LAU	"-"
MC87_AP01	MC87_AP01	Astrocaryum paramaca	MC87	"+"
MC87_AP02	MC87_AP02	Astrocaryum paramaca	MC87	"+"
MC87_AP04	MC87_AP04	Astrocaryum paramaca	MC87	"+"
MC87_AP06	MC87_AP06	Astrocaryum paramaca	MC87	"+"
MC87_AP09	MC87_AP09	Astrocaryum paramaca	MC87	"+"
MC87_AP11	MC87_AP11	Astrocaryum paramaca	MC87	"+"
MC87_AP15	MC87_AP15	Astrocaryum paramaca	MC87	"+"
MC87_AP17	MC87_AP17	Astrocaryum paramaca	MC87	"+"
MC87_AP19	MC87_AP19	Astrocaryum paramaca	MC87	"+"
MC87_AP20	MC87_AP20	Astrocaryum paramaca	MC87	"+"
MC87_AS01	MC87_AS01	Astrocaryum sciophilum	MC87	"+"
MC87_AS03	MC87_AS03	Astrocaryum sciophilum	MC87	"+"
MC87_AS05	MC87_AS05	Astrocaryum sciophilum	MC87	"+"
MC87_AS06	MC87_AS06	Astrocaryum sciophilum	MC87	"+"
MC87_AS07	MC87_AS07	Astrocaryum sciophilum	MC87	"+"
MC87_AS08	MC87_AS08	Astrocaryum sciophilum	MC87	"+"
MC87_AS11	MC87_AS11	Astrocaryum sciophilum	MC87	"+"
MC87_AS13	MC87_AS13	Astrocaryum sciophilum	MC87	"+"
MC87_AS15	MC87_AS15	Astrocaryum sciophilum	MC87	"+"
MC87_AS17	MC87_AS17	Astrocaryum sciophilum	MC87	"+"
MC87_AS18	MC87_AS18	Astrocaryum sciophilum	MC87	"+"
MC87_AS20	MC87_AS20	Astrocaryum sciophilum	MC87	"+"
MCM_AP01	MCM_AP01	Astrocaryum paramaca	MC87	"-"
MCM_AP03	MCM_AP03	Astrocaryum paramaca	MC87	"-"
MCM_AP04	MCM_AP04	Astrocaryum paramaca	MC87	"-"
MCM_AP06	MCM_AP06	Astrocaryum paramaca	MC87	"-"
MCM_AP07	MCM_AP07	Astrocaryum paramaca	MC87	"-"
MCM_AP10	MCM_AP10	Astrocaryum paramaca	MC87	"-"
MCM_AP13	MCM_AP13	Astrocaryum paramaca	MC87	"-"
MCM_AP15	MCM_AP15	Astrocaryum paramaca	MC87	"-"
MCM_AP17	MCM_AP17	Astrocaryum paramaca	MC87	"-"
MCM_AP20	MCM_AP20	Astrocaryum paramaca	MC87	"-"
MCM_AS01	MCM_AS01	Astrocaryum sciophilum	MC87	"-"
MCM_AS02	MCM_AS02	Astrocaryum sciophilum	MC87	"-"
MCM_AS04	MCM_AS04	Astrocaryum sciophilum	MC87	"-"
MCM_AS05	MCM_AS05	Astrocaryum sciophilum	MC87	"-"
MCM_AS08	MCM_AS08	Astrocaryum sciophilum	MC87	"-"
MCM_AS10	MCM_AS10	Astrocaryum sciophilum	MC87	"-"
MCM_AS12	MCM_AS12	Astrocaryum sciophilum	MC87	"-"
MCM_AS15	MCM_AS15	Astrocaryum sciophilum	MC87	"-"
MCM_AS17	MCM_AS17	Astrocaryum sciophilum	MC87	"-"
MCM_AS20	MCM_AS20	Astrocaryum sciophilum	MC87	"-"
PAR_AP01	PAR_AP01	Astrocaryum paramaca	PAR	"-"
PAR_AP02	PAR_AP02	Astrocaryum paramaca	PAR	"-"
PAR_AP04	PAR_AP04	Astrocaryum paramaca	PAR	"-"
PAR_AP06	PAR_AP06	Astrocaryum paramaca	PAR	"-"
PAR_AP10	PAR_AP10	Astrocaryum paramaca	PAR	"-"
PAR_AP11	PAR_AP11	Astrocaryum paramaca	PAR	"-"
PAR_AP14	PAR_AP14	Astrocaryum paramaca	PAR	"-"
PAR_AP18	PAR_AP18	Astrocaryum paramaca	PAR	"-"
PAR_AP20	PAR_AP20	Astrocaryum paramaca	PAR	"-"
PAR_AP22	PAR_AP22	Astrocaryum paramaca	PAR	"-"
PAR_AS03	PAR_AS03	Astrocaryum sciophilum	PAR	"-"
PAR_AS04	PAR_AS04	Astrocaryum sciophilum	PAR	"-"
PAR_AS07	PAR_AS07	Astrocaryum sciophilum	PAR	"-"
PAR_AS09	PAR_AS09	Astrocaryum sciophilum	PAR	"-"
PAR_AS11	PAR_AS11	Astrocaryum sciophilum	PAR	"-"
PAR_AS12	PAR_AS12	Astrocaryum sciophilum	PAR	"-"
PAR_AS17	PAR_AS17	Astrocaryum sciophilum	PAR	"-"
PAR_AS19	PAR_AS19	Astrocaryum sciophilum	PAR	"-"
PAR_AS21	PAR_AS21	Astrocaryum sciophilum	PAR	"-"
PAR_AS24	PAR_AS24	Astrocaryum sciophilum	PAR	"-"
PAR_AS25	PAR_AS25	Astrocaryum sciophilum	PAR	"-"
SPA_AP01	SPA_AP01	Astrocaryum paramaca	SPA	"+"
SPA_AP02	SPA_AP02	Astrocaryum paramaca	SPA	"+"
SPA_AP04	SPA_AP04	Astrocaryum paramaca	SPA	"+"
SPA_AP06	SPA_AP06	Astrocaryum paramaca	SPA	"+"
SPA_AP08	SPA_AP08	Astrocaryum paramaca	SPA	"+"
SPA_AP11	SPA_AP11	Astrocaryum paramaca	SPA	"+"
SPA_AP12	SPA_AP12	Astrocaryum paramaca	SPA	"+"
SPA_AP14	SPA_AP14	Astrocaryum paramaca	SPA	"+"
SPA_AP16	SPA_AP16	Astrocaryum paramaca	SPA	"+"
SPA_AP18	SPA_AP18	Astrocaryum paramaca	SPA	"+"
SPA_AP20	SPA_AP20	Astrocaryum paramaca	SPA	"+"
SPA_AS01	SPA_AS01	Astrocaryum sciophilum	SPA	"+"
SPA_AS02	SPA_AS02	Astrocaryum sciophilum	SPA	"+"
SPA_AS03	SPA_AS03	Astrocaryum sciophilum	SPA	"+"
SPA_AS05	SPA_AS05	Astrocaryum sciophilum	SPA	"+"
SPA_AS07	SPA_AS07	Astrocaryum sciophilum	SPA	"+"
SPA_AS10	SPA_AS10	Astrocaryum sciophilum	SPA	"+"
SPA_AS11	SPA_AS11	Astrocaryum sciophilum	SPA	"+"
SPA_AS13	SPA_AS13	Astrocaryum sciophilum	SPA	"+"
SPA_AS16	SPA_AS16	Astrocaryum sciophilum	SPA	"+"
SPA_AS18	SPA_AS18	Astrocaryum sciophilum	SPA	"+"
SPA_AS19	SPA_AS19	Astrocaryum sciophilum	SPA	"+"
SPB_AP02	SPB_AP02	Astrocaryum paramaca	SPA	"-"
SPB_AP03	SPB_AP03	Astrocaryum paramaca	SPA	"-"
SPB_AP06	SPB_AP06	Astrocaryum paramaca	SPA	"-"
SPB_AP08	SPB_AP08	Astrocaryum paramaca	SPA	"-"
SPB_AP09	SPB_AP09	Astrocaryum paramaca	SPA	"-"
SPB_AP12	SPB_AP12	Astrocaryum paramaca	SPA	"-"
SPB_AP13	SPB_AP13	Astrocaryum paramaca	SPA	"-"
SPB_AP15	SPB_AP15	Astrocaryum paramaca	SPA	"-"
SPB_AP17	SPB_AP17	Astrocaryum paramaca	SPA	"-"
SPB_AP18	SPB_AP18	Astrocaryum paramaca	SPA	"-"
SPB_AP19	SPB_AP19	Astrocaryum paramaca	SPA	"-"
SPB_AP20	SPB_AP20	Astrocaryum paramaca	SPA	"-"
SPB_AS15	SPB_AS15	Astrocaryum sciophilum	SPA	"-"
SPB_AS16	SPB_AS16	Astrocaryum sciophilum	SPA	"-"
SPB_AS18	SPB_AS18	Astrocaryum sciophilum	SPA	"-"
SPB_AS19	SPB_AS19	Astrocaryum sciophilum	SPA	"-"
SPB_AS20	SPB_AS20	Astrocaryum sciophilum	SPA	"-"
F10_OP04	F10_OP04	Oenocarpus bataua	NOU_N	"-"
F10_OP09	F10_OP09	Oenocarpus bataua	NOU_N	"-"
F10_OP10	F10_OP10	Oenocarpus bataua	NOU_N	"-"
F10_OP11	F10_OP11	Oenocarpus bataua	NOU_N	"-"
F10_OP12	F10_OP12	Oenocarpus bataua	NOU_N	"-"
F10_OP13	F10_OP13	Oenocarpus bataua	NOU_N	"-"
F11_OC01	F11_OC01	Oenocarpus bacaba	NOU_N	"+"
F11_OC03	F11_OC03	Oenocarpus bacaba	NOU_N	"+"
F11_OC04	F11_OC04	Oenocarpus bacaba	NOU_N	"+"
F11_OC08	F11_OC08	Oenocarpus bacaba	NOU_N	"+"
F11_OC09	F11_OC09	Oenocarpus bacaba	NOU_N	"+"
F11_OC10	F11_OC10	Oenocarpus bacaba	NOU_N	"+"
F11_OC13	F11_OC13	Oenocarpus bacaba	NOU_N	"+"
F11_OP03	F11_OP03	Oenocarpus bataua	NOU_N	"+"
F11_OP09	F11_OP09	Oenocarpus bataua	NOU_N	"+"
F11_OP11	F11_OP11	Oenocarpus bataua	NOU_N	"+"
F11_OP17	F11_OP17	Oenocarpus bataua	NOU_N	"+"
F11_OP19	F11_OP19	Oenocarpus bataua	NOU_N	"+"
F12_OP10	F12_OP10	Oenocarpus bataua	NOU_N	"-"
F12_OP15	F12_OP15	Oenocarpus bataua	NOU_N	"-"
F12_OP01	F12_OP1	Oenocarpus bataua	NOU_N	"-"
F2_OC02	F2_OC02	Oenocarpus bacaba	NOU_S	"+"
F2_OC03	F2_OC03	Oenocarpus bacaba	NOU_S	"+"
F2_OC05	F2_OC05	Oenocarpus bacaba	NOU_S	"+"
F2_OC06	F2_OC06	Oenocarpus bacaba	NOU_S	"+"
F5_OC01	F5_OC01	Oenocarpus bacaba	NOU_S	"+"
F5_OC06	F5_OC06	Oenocarpus bacaba	NOU_S	"+"
F5_OC07	F5_OC07	Oenocarpus bacaba	NOU_S	"+"
F5_OC09	F5_OC09	Oenocarpus bacaba	NOU_S	"+"
F5_OP05	F5_OP05	Oenocarpus bataua	NOU_S	"+"
F8_OC01	F8_OC01	Oenocarpus bacaba	NOU_S	"+"
F8_OC03	F8_OC03	Oenocarpus bacaba	NOU_S	"+"
F8_OC04	F8_OC04	Oenocarpus bacaba	NOU_S	"+"
F8_OC06	F8_OC06	Oenocarpus bacaba	NOU_S	"+"
F8_OP02	F8_OP02	Oenocarpus bataua	NOU_S	"+"
F8_OP05	F8_OP05	Oenocarpus bataua	NOU_S	"+"
F8_OP06	F8_OP06	Oenocarpus bataua	NOU_S	"+"
F8_OP07	F8_OP07	Oenocarpus bataua	NOU_S	"+"
F8_OP10	F8_OP10	Oenocarpus bataua	NOU_S	"+"
F8_OP17	F8_OP17	Oenocarpus bataua	NOU_S	"+"
F8_OP19	F8_OP19	Oenocarpus bataua	NOU_S	"+"
F9_OC01	F9_OC01	Oenocarpus bacaba	NOU_N	"+"
F9_OC09	F9_OC09	Oenocarpus bacaba	NOU_N	"+"
F9_OC03	F9_OC3	Oenocarpus bacaba	NOU_N	"+"
F9_OC04	F9_OC4	Oenocarpus bacaba	NOU_N	"+"
F9_OC05	F9_OC5	Oenocarpus bacaba	NOU_N	"+"
F9_OC06	F9_OC6	Oenocarpus bacaba	NOU_N	"+"
F9_OC07	F9_OC7	Oenocarpus bacaba	NOU_N	"+"
F9_OC08	F9_OC8	Oenocarpus bacaba	NOU_N	"+"
F9_OP11	F9_OP11	Oenocarpus bataua	NOU_N	"+"
F9_OP12	F9_OP12	Oenocarpus bataua	NOU_N	"+"
F9_OP14	F9_OP14	Oenocarpus bataua	NOU_N	"+"
F9_OP15	F9_OP15	Oenocarpus bataua	NOU_N	"+"
LAU_OC02	LAU_OC02	Oenocarpus bacaba	LAU	"-"
LAU_OC03	LAU_OC03	Oenocarpus bacaba	LAU	"-"
LAU_OC05	LAU_OC05	Oenocarpus bacaba	LAU	"-"
LAU_OC06	LAU_OC06	Oenocarpus bacaba	LAU	"-"
LAU_OC07	LAU_OC07	Oenocarpus bacaba	LAU	"-"
LAU_OC08	LAU_OC08	Oenocarpus bacaba	LAU	"-"
LAU_OC10	LAU_OC10	Oenocarpus bacaba	LAU	"-"
LAU_OC12	LAU_OC12	Oenocarpus bacaba	LAU	"-"
LAU_OC15	LAU_OC15	Oenocarpus bacaba	LAU	"-"
LAU_OC17	LAU_OC17	Oenocarpus bacaba	LAU	"-"
LAU_OC18	LAU_OC18	Oenocarpus bacaba	LAU	"-"
LAU_OC20	LAU_OC20	Oenocarpus bacaba	LAU	"-"
LAU_OP08	LAU_OP08	Oenocarpus bataua	LAU	"-"
LAU_OP10	LAU_OP10	Oenocarpus bataua	LAU	"-"
LAU_OP12	LAU_OP12	Oenocarpus bataua	LAU	"-"
LAU_OP13	LAU_OP13	Oenocarpus bataua	LAU	"-"
LAU_OP16	LAU_OP16	Oenocarpus bataua	LAU	"-"
MC87_OB01	MC87_OB01	Oenocarpus bataua	MC87	"+"
MC87_OB03	MC87_OB03	Oenocarpus bataua	MC87	"+"
MC87_OB08	MC87_OB08	Oenocarpus bataua	MC87	"+"
MC87_OB14	MC87_OB14	Oenocarpus bataua	MC87	"+"
MC87_OB16	MC87_OB16	Oenocarpus bataua	MC87	"+"
MC87_OB18	MC87_OB18	Oenocarpus bataua	MC87	"+"
MC87_OB20	MC87_OB20	Oenocarpus bataua	MC87	"+"
MCM_OP01	MCM_OP01	Oenocarpus bataua	MC87	"-"
MCM_OP02	MCM_OP02	Oenocarpus bataua	MC87	"-"
MCM_OP06	MCM_OP06	Oenocarpus bataua	MC87	"-"
MCM_OP09	MCM_OP09	Oenocarpus bataua	MC87	"-"
MCM_OP10	MCM_OP10	Oenocarpus bataua	MC87	"-"
MCM_OP12	MCM_OP12	Oenocarpus bataua	MC87	"-"
MCM_OP15	MCM_OP15	Oenocarpus bataua	MC87	"-"
MCM_OP16	MCM_OP16	Oenocarpus bataua	MC87	"-"
MCM_OP17	MCM_OP17	Oenocarpus bataua	MC87	"-"
MCM_OP20	MCM_OP20	Oenocarpus bataua	MC87	"-"
PAR_OB03	PAR_OB03	Oenocarpus bataua	PAR	"-"
PAR_OB06	PAR_OB06	Oenocarpus bataua	PAR	"-"
PAR_OB12	PAR_OB12	Oenocarpus bataua	PAR	"-"
PAR_OB22	PAR_OB22	Oenocarpus bataua	PAR	"-"
PAR_OB24	PAR_OB24	Oenocarpus bataua	PAR	"-"
PAR_OC01	PAR_OC01	Oenocarpus bacaba	PAR	"-"
PAR_OC05	PAR_OC05	Oenocarpus bacaba	PAR	"-"
PAR_OC12	PAR_OC12	Oenocarpus bacaba	PAR	"-"
PAR_OC14	PAR_OC14	Oenocarpus bacaba	PAR	"-"
PAR_OC17	PAR_OC17	Oenocarpus bacaba	PAR	"-"
PAR_OC20	PAR_OC20	Oenocarpus bacaba	PAR	"-"
PAR_OC21	PAR_OC21	Oenocarpus bacaba	PAR	"-"
PAR_OC22	PAR_OC22	Oenocarpus bacaba	PAR	"-"
SPA_OC01	SPA_OC01	Oenocarpus bacaba	SPA	"+"
SPA_OC03	SPA_OC03	Oenocarpus bacaba	SPA	"+"
SPA_OC04	SPA_OC04	Oenocarpus bacaba	SPA	"+"
SPA_OC06	SPA_OC06	Oenocarpus bacaba	SPA	"+"
SPA_OC08	SPA_OC08	Oenocarpus bacaba	SPA	"+"
SPA_OC10	SPA_OC10	Oenocarpus bacaba	SPA	"+"
SPA_OC11	SPA_OC11	Oenocarpus bacaba	SPA	"+"
SPA_OC12	SPA_OC12	Oenocarpus bacaba	SPA	"+"
SPA_OC14	SPA_OC14	Oenocarpus bacaba	SPA	"+"
SPA_OC16	SPA_OC16	Oenocarpus bacaba	SPA	"+"
SPA_OC19	SPA_OC19	Oenocarpus bacaba	SPA	"+"
SPA_OC20	SPA_OC20	Oenocarpus bacaba	SPA	"+"
SPA_OP01	SPA_OP01	Oenocarpus bataua	SPA	"+"
SPA_OP02	SPA_OP02	Oenocarpus bataua	SPA	"+"
SPA_OP03	SPA_OP03	Oenocarpus bataua	SPA	"+"
SPA_OP07	SPA_OP07	Oenocarpus bataua	SPA	"+"
SPA_OP09	SPA_OP09	Oenocarpus bataua	SPA	"+"
SPA_OP10	SPA_OP10	Oenocarpus bataua	SPA	"+"
SPA_OP11	SPA_OP11	Oenocarpus bataua	SPA	"+"
SPA_OP13	SPA_OP13	Oenocarpus bataua	SPA	"+"
SPA_OP14	SPA_OP14	Oenocarpus bataua	SPA	"+"
SPA_OP17	SPA_OP17	Oenocarpus bataua	SPA	"+"
SPA_OP18	SPA_OP18	Oenocarpus bataua	SPA	"+"
SPA_OP19	SPA_OP19	Oenocarpus bataua	SPA	"+"
SPB_OC01	SPB_OC01	Oenocarpus bacaba	SPA	"-"
SPB_OC03	SPB_OC03	Oenocarpus bacaba	SPA	"-"
SPB_OC05	SPB_OC05	Oenocarpus bacaba	SPA	"-"
SPB_OC06	SPB_OC06	Oenocarpus bacaba	SPA	"-"
SPB_OC07	SPB_OC07	Oenocarpus bacaba	SPA	"-"
SPB_OC09	SPB_OC09	Oenocarpus bacaba	SPA	"-"
SPB_OC11	SPB_OC11	Oenocarpus bacaba	SPA	"-"
SPB_OC13	SPB_OC13	Oenocarpus bacaba	SPA	"-"
SPB_OC14	SPB_OC14	Oenocarpus bacaba	SPA	"-"
SPB_OC19	SPB_OC19	Oenocarpus bacaba	SPA	"-"
SPB_OC20	SPB_OC20	Oenocarpus bacaba	SPA	"-"
SPB_OC21	SPB_OC21	Oenocarpus bacaba	SPA	"-"
SPB_OP01	SPB_OP01	Oenocarpus bataua	SPA	"-"
SPB_OP02	SPB_OP02	Oenocarpus bataua	SPA	"-"
SPB_OP06	SPB_OP06	Oenocarpus bataua	SPA	"-"
SPB_OP07	SPB_OP07	Oenocarpus bataua	SPA	"-"
SPB_OP08	SPB_OP08	Oenocarpus bataua	SPA	"-"
SPB_OP15	SPB_OP15	Oenocarpus bataua	SPA	"-"
SPB_OP16	SPB_OP16	Oenocarpus bataua	SPA	"-"
SPB_OP17	SPB_OP17	Oenocarpus bataua	SPA	"-"
SPB_OP20	SPB_OP20	Oenocarpus bataua	SPA	"-"

### Sheet: Table
Species	Number of samples retained for population genetics
Astrocaryum paramaca	115
Astrocaryum sciophilum	79
Oenocarpus bacaba	71
Oenocarpus bataua	74
Total	339
